# CESA: Cross-species Epitope Sequence Analysis for discovery of existing antibodies useful for phospho-specific protein detection in model species

**DOI:** 10.1101/2024.12.20.629730

**Authors:** Yanhui Hu, Chenxi Gao, William Mckenna, Baolong Xia, Majd Ariss, Stephanie Mohr, Norbert Perrimon

## Abstract

Signaling pathways play key roles in many important biological processes such as cell division, differentiation, and migration. Phosphorylation site-specific antibodies specifically target proteins phosphorylated on a given tyrosine, threonine, or serine residue. Use of phospho-specific antibodies facilitates analysis of signaling pathway regulation and activity. Given the usefulness of phospho-specific antibodies, a number of collections of these antibodies have been generated, typically for detection of phosphorylated mammalian proteins. Anecdotal evidence shows that some of these are also useful for detection of phosphorylated forms of orthologous proteins in model organisms. We propose that anti-phospho-mammalian protein antibody collections comprise an untapped resource for research in other species. To systematically analyze the potential utility of anti-phospho-mammalian protein antibodies in other species, we developed the Cross-species Epitope Sequence Analysis software tool (CESA). CESA identifies and aligns orthologous proteins in model species, then analyzes conservation of antibody target sites. We used CESA to predict what phospho-specific antibodies in a collection from Cell Signaling Technology (CST) might be useful for studies in *Drosophila melanogaster* and other species. CESA predicts that more than 232 sites on 116 *Drosophila* proteins can potentially be targeted by the antibodies initially developed at CST to detect human, mouse, or rat phosphoproteins.
