## Supplemental Table 1 for "CESA: Cross-species Epitope Sequence Analysis for discovery of existing antibodies useful for phospho-specific protein detection in model species"

### Sheet: Sheet1
FBgn	fly_symbol	Best alignment score	Continues AA window	Paper count	Original target, human gene(s)	Original target, mouse gene(s)	Original target, rat gene(s)
FBgn0000017	Abl	11	11	264	ABL1;	Abl1;
FBgn0000108	Appl	10.8	11	167		App;
FBgn0000117	arm	9.8	10	1679	CTNNB1;	Ctnnb1;	Ctnnb1;
FBgn0000119	arr	8	8	174	LRP6;	Lrp6;
FBgn0000229	bsk	11	11	1093	MAPK10;MAPK8;	Mapk10;Mapk8;	Mapk10;Mapk8;
FBgn0000273	Pka-C1	11	11	410	PRKACA;PRKACB;PRKACG;	Prkaca;Prkacb;	Prkacb;
FBgn0000382	csw	7.8	8	148	PTPN11;	Ptpn11;	Ptpn11;
FBgn0000489	Pka-C3	11	11	46	PRKACA;PRKACB;PRKACG;	Prkaca;Prkacb;	Prkacb;
FBgn0000559	eEF2	11	11	45	EEF2;	Eef2;	Eef2;
FBgn0002525	Lam	7.8	8	410	LMNA;	Lmna;
FBgn0003091	Pkc53E	11	11	67	PRKCB;PRKCD;	Prkcb;	Prkcb;
FBgn0003093	Pkc98E	11	11	46	PRKCD;PRKCE;	Prkce;	Prkcd;
FBgn0003124	polo	11	11	312	PLK1;	Plk1;	Plk1;
FBgn0003256	rl	11	11	891	MAPK1;MAPK3;	Mapk1;Mapk3;Mapk7;	Mapk1;Mapk3;
FBgn0003371	sgg	7	7	706	GSK3A;	Gsk3a;	Gsk3a;
FBgn0003514	sqh	11	11	681	MYL9;	Myl9;	Myl9;
FBgn0003941	RpL40	11	11	22	UBA52;	Uba52;
FBgn0003942	RpS27A	11	11	61	RPS27A;UBB;	Rps27a;Uba52;
FBgn0003943	Ubi-p63E	11	11	287	RPS27A;UBB;UBC;	Ubb;Ubc;
FBgn0004106	Cdk1	11	11	329	CDK1;	Cdk1;	Cdk1;
FBgn0004107	Cdk2	11	11	148	CDK1;CDK2;	Cdk1;Cdk2;	Cdk1;
FBgn0004784	inaC	10.8	11	142	PRKCA;PRKCG;	Prkca;Prkcg;	Prkcg;
FBgn0004828	His3.3B	11	11	83	H3-3A;H3C1;	H3c13;H3f3b;	H3f3b;Hist1h2ail1;
FBgn0004907	14-3-3zeta	11	11	170	YWHAB;YWHAG;YWHAH;YWHAZ;	Ywhab;Ywhag;Ywhah;Ywhaz;	Ywhab;Ywhah;Ywhaz;
FBgn0005536	Mbs	9.8	10	90	PPP1R12A;	Ppp1r12a;	Ppp1r12a;
FBgn0005640	Eip63E	10.8	11	41		Cdk2;	Cdk1;
FBgn0010269	Dsor1	11	11	237	MAP2K1;MAP2K2;	Map2k1;Map2k2;	Map2k1;Map2k2;
FBgn0010303	hep	11	11	489	MAP2K7;	Map2k7;
FBgn0010333	Rac1	11	11	668	RAC1;
FBgn0010341	Cdc42	11	11	457	RAC1;
FBgn0010379	Akt1	11	11	751	AKT1;AKT2;AKT3;	Akt1;Akt2;Akt3;	Akt1;Akt2;Akt3;
FBgn0010407	Ror	10.8	11	29	NTRK1;	Ntrk1;	Ntrk1;
FBgn0011661	Moe	11	11	422	EZR;	Ezr;	Ezr;
FBgn0011726	tsr	7.8	8	174	CFL1;	Cfl1;	Cfl1;
FBgn0011739	wts	11	11	531	LATS1;	Lats1;
FBgn0013762	Cdk5	11	11	58	CDK5;	Cdk5;	Cdk5;
FBgn0013987	MAPk-Ak2	6	6	17	MAPKAPK2;	Mapkapk2;	Mapkapk2;
FBgn0014006	Ask1	11	11	65	MAP3K5;	Map3k5;
FBgn0014011	Rac2	11	11	230	RAC1;
FBgn0014857	His3.3A	11	11	110		H3c1;H3f3b;	H3f3b;
FBgn0014859	Hr38	11	11	85	NR4A1;	Nr4a1;	Nr4a1;
FBgn0015296	Shc	5.8	6	34	SHC1;	Shc1;	Shc1;
FBgn0015765	p38a	11	11	142	MAPK11;MAPK14;	Mapk11;Mapk14;	Mapk11;
FBgn0016641	PTP-ER	5.8	6	28	PTPN5;	Ptpn5;
FBgn0019949	Cdk9	11	11	70	CDK9;	Cdk9;	Cdk9;
FBgn0020440	Fak	7	7	106	PTK2;	Ptk2;	Ptk2;
FBgn0022959	yps	10.8	11	45	YBX1;	Ybx1;	Ybx1;
FBgn0023169	AMPKalpha	11	11	156	PRKAA1;PRKAA2;	Prkaa1;Prkaa2;	Prkaa1;Prkaa2;
FBgn0024326	Mkk4	11	11	66	MAP2K4;	Map2k4;
FBgn0024846	p38b	11	11	135	MAPK11;MAPK14;	Mapk11;Mapk14;	Mapk11;
FBgn0025743	mbt	11	11	42	PAK4;PAK5;PAK6;	Pak4;Pak6;Pak7;	Pak4;Pak6;Pak7;
FBgn0025936	Eph	11	11	64	EPHA2;	Epha2;	Epha3;
FBgn0026323	Tak1	10.8	11	281	MAP3K7;	Map3k7;	Map3k7;
FBgn0028325	Pdha	10.8	11	39	PDHA1;PDHA2;	Pdha1;
FBgn0029722	CG7024	10.8	11	3	PDHA1;PDHA2;	Pdha1;
FBgn0029856	CG11700	11	11	23	UBB;UBC;	Ubb;
FBgn0031266	Sf3b1	7.8	8	17	SF3B1;
FBgn0033935	Sin1	7.8	8	29	MAPKAP1;	Mapkap1;
FBgn0034072	Dg	7.8	8	103	DAG1;	Dag1;
FBgn0037709	CG8199	10.8	11	5	BCKDHA;		Bckdha;
FBgn0038197	foxo	7.8	8	714	FOXO1;	Foxo1;	Foxo1;
FBgn0038603	PKD	11	11	17	PRKD1;	Prkd1;
FBgn0038965	mats	11	11	115	MOB1B;	Mobkl1a;
FBgn0039532	Mtl	11	11	126	RAC1;
FBgn0040309	Jafrac1	6.8	7	82	PRDX1;
FBgn0040505	Alk	9.8	10	102	ALK;
FBgn0041210	HDAC4	11	11	62	HDAC4;HDAC5;	Hdac4;
FBgn0051613	His3:CG31613	11	11	102	H3-3A;H3C1;	H3c13;H3f3b;	H3f3b;Hist1h2ail1;
FBgn0053803	His3:CG33803	11	11	5		H3c1;
FBgn0053806	His3:CG33806	11	11	5		H3c1;
FBgn0053809	His3:CG33809	11	11	5		H3c1;
FBgn0053812	His3:CG33812	11	11	5		H3c1;
FBgn0053815	His3:CG33815	11	11	5		H3c1;
FBgn0053818	His3:CG33818	11	11	5		H3c1;
FBgn0053821	His3:CG33821	11	11	6		H3c1;
FBgn0053824	His3:CG33824	11	11	5		H3c1;
FBgn0053827	His3:CG33827	11	11	5		H3c1;
FBgn0053830	His3:CG33830	11	11	5		H3c1;
FBgn0053833	His3:CG33833	11	11	6		H3c1;
FBgn0053836	His3:CG33836	11	11	5		H3c1;
FBgn0053839	His3:CG33839	11	11	5		H3c1;
FBgn0053842	His3:CG33842	11	11	5		H3c1;
FBgn0053845	His3:CG33845	11	11	6		H3c1;
FBgn0053848	His3:CG33848	11	11	5		H3c1;
FBgn0053851	His3:CG33851	11	11	5		H3c1;
FBgn0053854	His3:CG33854	11	11	5		H3c1;
FBgn0053857	His3:CG33857	11	11	5		H3c1;
FBgn0053860	His3:CG33860	11	11	5		H3c1;
FBgn0053863	His3:CG33863	11	11	5		H3c1;
FBgn0053866	His3:CG33866	11	11	8		H3c1;
FBgn0061515	endos	10.8	11	18	ARPP19;ENSA;	Arpp19;Ensa;	Arpp19;Ensa;
FBgn0086558	Ubi-p5E	11	11	51	UBB;UBC;	Ubb;Ubc;
FBgn0259482	Mob3	6.8	7	3	MOB1B;	Mobkl1a;
FBgn0259680	Pkcdelta	11	11	23	PRKCD;		Prkcd;
FBgn0260934	par-1	11	11	262	MARK1;MARK2;MARK3;	Mark1;Mark2;Mark3;	Mark2;Mark3;
FBgn0260945	Atg1	11	11	368		Ulk1;
FBgn0260972	alc	6.8	7	21	PRKAB1;
FBgn0261278	grp	5.8	6	208	CHEK1;	Chek1;
FBgn0261456	hpo	11	11	523	STK3;STK4;	Stk3;Stk4;	Stk3;
FBgn0261524	lic	8	8	75	MAP2K4;	Map2k4;
FBgn0261560	Thor	10.8	11	513	EIF4EBP1;EIF4EBP2;EIF4EBP3;	Eif4ebp1;Eif4ebp2;Eif4ebp3;	Eif4ebp1;
FBgn0261609	eIF2alpha	11	11	99	EIF2S1;	Eif2s1;	Eif2s1;
FBgn0261854	aPKC	11	11	586	PRKCI;PRKCZ;	Prkci;Prkcz;	Prkci;Prkcz;
FBgn0262733	Src64B	7	7	199	BTK;	Btk;
FBgn0262866	S6kII	11	11	37	RPS6KA1;RPS6KA3;	Rps6ka1;Rps6ka3;	Rps6ka1;Rps6ka3;
FBgn0263351	AP-2mu	11	11	47	AP2M1;	Ap2m1;	Ap2m1;
FBgn0264325	Atg6	7.8	8	124	BECN1;	Becn1;
FBgn0264607	CaMKII	11	11	229	CAMK2A;CAMK2D;	Camk2a;Camk2d;	Camk2a;Camk2d;
FBgn0265193	Atf-2	9.8	10	39	ATF2;
FBgn0265784	CrebB	7.8	8	194	CREB1;	Creb1;Crem;	Creb1;
FBgn0267002	unc-104	10.8	11	71	KIF1B;	Kif1b;	Kif1b;
FBgn0267698	Pak	7.8	8	214	PAK2;	Pak2;
FBgn0283472	S6k	10.8	11	482	RPS6KB1;	Rps6kb1;	Rps6kb1;
FBgn0283499	InR	11	11	932	IGF1R;INSR;	Igf1r;Insr;	Igf1r;
FBgn0283712	LIMK1	11	11	83	LIMK1;LIMK2;	Limk1;Limk2;	Limk2;
FBgn0286784	TER94	7.8	8	147	VCP;		Vcp;
