## Supplemental Table 2 for "CESA: Cross-species Epitope Sequence Analysis for discovery of existing antibodies useful for phospho-specific protein detection in model species"

### Sheet: Sheet1
Gene Set	Gene Set Name	Gene Set Size	Overlap	Fold Enrichment	P value	Benjamini & Hochberg	Overlaping Gene Symbols
GLAD	Kinases	386	47	14.6618	1e-25	2.8e-24	Abl,bsk,Pka-C1,Pka-C3,Pkc53E,Pkc98E,polo,rl,sgg,Cdk1,Cdk2,inaC,Eip63E,Dsor1,hep,Akt1,Ror,wts,Cdk5,MAPk-Ak2,Ask1,p38a,Cdk9,Fak,AMPKalpha,Mkk4,p38b,mbt,Eph,Tak1,PKD,Alk,Pkcdelta,par-1,Atg1,alc,grp,hpo,lic,aPKC,Src64B,S6kII,CaMKII,Pak,S6k,InR,LIMK1
GLAD	Major signaling pathways	335	29	10.4239	8.63664e-22	1.20913e-20	arm,arr,bsk,csw,rl,sgg,sqh,Mbs,Dsor1,hep,Rac1,Cdc42,Akt1,wts,Rac2,Hr38,Shc,PTP-ER,AMPKalpha,Tak1,Sin1,foxo,mats,hpo,Thor,Src64B,S6kII,S6k,InR
GLAD	Autophagy-related	209	14	8.066	1.92863e-09	9.00028e-09	polo,sgg,Ask1,p38a,AMPKalpha,foxo,Mtl,Atg1,alc,grp,hpo,aPKC,Atg6,S6k
GLAD	Cytoskeletal	461	23	6.0076	3.25415e-12	3.0372e-11	Abl,arm,Pka-C1,Lam,sgg,sqh,14-3-3zeta,Mbs,Rac1,Cdc42,Moe,tsr,wts,Cdk5,Fak,mbt,mats,par-1,Src64B,unc-104,Pak,LIMK1,TER94
GLAD	Receptors	601	16	3.2057	3.59917e-05	0.000111974	arr,csw,Dsor1,hep,Ror,Ask1,Hr38,AMPKalpha,Mkk4,mbt,Eph,Alk,hpo,lic,Pak,InR
PathOn	TNF-alpha signaling pathway	26	7	32.4191	1.31021e-09	7.33715e-09	bsk,hep,Rac1,Cdc42,Rac2,Tak1,Src64B
PathOn	TGF-beta/Activin signaling pathway	11	2	21.8934	0.00358102	0.00835572	p38a,p38b
PathOn	Insulin signaling pathway	68	11	19.4787	8.24178e-12	5.76924e-11	rl,sgg,Dsor1,Akt1,AMPKalpha,Sin1,foxo,HDAC4,Thor,S6k,InR
PathOn	Hippo signaling pathway	44	5	13.6834	3.03765e-05	0.000106318	14-3-3zeta,wts,mats,par-1,hpo
PathOn	Wnt signaling pathway	28	3	12.9015	0.0015714	0.00439991	arm,arr,sgg
PathOn	EGFR/FGFR/PvR signaling pathway	105	10	11.468	1.56887e-08	6.27548e-08	csw,rl,Dsor1,Rac1,Rac2,Shc,PTP-ER,p38b,Src64B,S6kII
PathOn	NF-kappa B/Imd signaling pathway	36	3	10.0345	0.00326369	0.00830757	bsk,hep,Tak1
